# Faunal remains from the Upper Paleolithic site of Nahal Rahaf 2 in the southern Judean Desert, Israel

**DOI:** 10.1101/2022.05.17.492258

**Authors:** Nimrod Marom, Dariya Lokshin Gnezdilov, Roee Shafir, Omry Barzilai, Maayan Shemer

**Affiliations:** Laboratory of Archaeozoology, School of Archaeology and Maritime Cultures, University of Haifa – Haifa, Israel; Archaeological Research Department, Israel Antiquities Authority – Jerusalem, Israel; Department of Bible, Archaeology and the Ancient Near East at Ben Gurion University – Beer Sheva, Israel

**Keywords:** Upper Paleolithic, Levant, Judean Desert, Arkov-Divshon, archaeozoology

## Abstract

Nahal Rahaf 2 (NR2) is an Early Upper Paleolithic (ca. 35 kya) rock shelter in the southern Judean Desert in Israel. Two excavation seasons in 2019 and 2020 revealed a stratigraphical sequence composed of intact archaeological surfaces attributed to the ‘Arkov-Divshon’ cultural entity of the arid southern Levant. We present the faunal assemblages from the site, which are rare among the desert sites due to preservation problems. Our results suggest that the residents of the site exploited prime adult caprines (*Capra* cf. *Capra ibex*), but were also engaged in hunting of gazelles (*Gazella* cf. *Gazella gazella*), whose carcasses were selectively transported to the site and processed for within-bone nutrients. Long-range hunting trips are suggested by the body-part selection in relatively small bovids, and by the presence of species representing wetter habitat patches 20-30 km north of the site. The bi-focal emphasis on generalized gazelle and age-specific caprine hunting, is unique among Late Pleistocene sites from the Levant. The proportion of caprines increases through the stratigraphic sequence, suggesting more specialized economy through time and in inverse relations to site use intensity.
