## Supplementary material for "Faunal remains from the Upper Paleolithic site of Nahal Rahaf 2 in the southern Judean Desert, Israel": S2 measurements

Specimen #	Locus	Basket	Taxon	Element	Zone	Age	GL/Glpe/DLS	Bd/BT	Bp	GB	Dd/HTC	Other
NR-0794	208	2078	alectoris	femur		pF	35.5	10.8			2.8
NR-0060	104	1078	antelope	mandible	m3		29.6	13.5
NR-0655	215	2067	capra	humerus	HU5	dF		28.3			13.5
NR-0011	112	1167	capra	mandible	DN5,m3		19.2	7.8
NR-0172	117	1162	capra	mandible	m3		21.6	8.4
NR-0323	114	1137	capra	maxilla	M1/2		23.3	10.6
NR-0124	110	1097	capra	metacarpal	MP6	dUE		15.8				DEL=9.7; DVL=15.8; WCL=11.6
NR-0583	114	1175	capra	metacarpal	MP4,MP6	dF						DEM=9.9 Ddm=16.5 DVM=13.3 WCM=12.1 DEL=10.1 DdI=16.3 DVL=13.7 WCL=11.7 BF=25.3
NR-0599	114	1175	capra	metacarpal	MP4	dF						DEM=11.2 BF=12.3
NR-1050	217	2089	capra	metacarpal	MP6	dUE						WCM=9.4 DEM=11.8 DVM=16.1 DIM=13.8
NR-0041	110	1180	capra	metapodial	MP6	dUE						DEM=8.5; DVM=13.4; WCM=10.6
NR-0141	112	1167	capra	metatarsal	MP6	dF			22.8
NR-0517	109	1098	capra	metatarsal	MP5	dF						DEM=9.9 DVM=12.7 DDM=15.3 BF=11.6
NR-0610	109	1084	capra	metatarsal	MP6							DEM=12.4 Ddm=15.6 DVM=13.6 BFdm=9.4
NR-0121	104	1087	capra	phalanx_1	P11	pUE		15.2
NR-0154	117	1162	capra	phalanx_1	P13			14.3
NR-0249	117	1162	capra	phalanx_1	PH11,PH12	pF			14.9
NR-0254	114	1137	capra	phalanx_1	PH12,PH13	dF		14.6			13.1
NR-0429	115	1150	capra	phalanx_1	PH12,PH13			12.6			10.5
NR-0432	115	1158	capra	phalanx_1	PH11,PH12	pF			13.4
NR-0821	212	2049	capra	phalanx_1	PH11	dF		11.7			9.7
NR-0857	211	2036	capra	phalanx_1	PH12,PH13	dF		13.6			10.5
NR-1014	206	2056	capra	phalanx_1	PH12,PH13	dF		13.9			12.8
NR-1038	205	2010	capra	phalanx_1	PH12,PH13			13.9			15.6
NR-0109	112	1167	capra	phalanx_2	P21,P22,P23	pF	23.3		10
NR-0136	110	1180	capra	phalanx_2	P21,P22,P23	pF	24.7
NR-0192	117	1162	capra	phalanx_2	P22,P23	dF		11.6
NR-0809	208	2072	capra	phalanx_2	PH21,PH22	pF			11.6
NR-1056	207	2021	capra	phalanx_2	PH21,PH22,PH23	pF			14.7
NR-0261	117	1178	capra	phalanx_3	PH31					10.1
NR-0288	114	1137	capra	phalanx_3	PH31,PH32					9.9
NR-0329	115	1158	capra	phalanx_3	PH31,PH32					8.1
NR-0352	115	1158	capra	phalanx_3	PH31,PH32					10.5
NR-0406	114	1137	capra	phalanx_3	PH31,PH32					19.5
NR-0811	208	2072	capra	phalanx_3	PH31,PH32	pF			8.2
NR-1057	207	2021	capra	tibia	TI4,TI5	dF		29.2
NR-0519	115	1189	capra	ulna	UL1,UL2							BPC=24.3
NR-0043	110	1097	columba	tibiotarsus	distal			6.2
NR-0137	103	1032	crex	tibiotarsus				4.9
NR-0258	117	1162	gazella	humerus	HU5	dF		23.3			14.4
NR-0984	201	2064	gazella	metacarpal	MP6	dF						DEL=10.5 DVL=13.7 DIL=12.9
NR-1030	205	2046	gazella	metatarsal	MP1	pF			18.8
NR-0127	103	1057	gazella	phalanx_1	P12,P13			8.9
NR-0198	117	1162	gazella	phalanx_1	P12,P13			8.5
NR-0238	114	1137	gazella	phalanx_1	PH11,PH12	pF			8.8
NR-0250	114	1137	gazella	phalanx_1	PH11,PH12	pF			9.9
NR-0266	114	1137	gazella	phalanx_1	PH11,PH12	pF			10.1
NR-0576	109	1084	gazella	phalanx_1	PH12,PH13	pF		9.1			10.4
NR-0712	215	2068	gazella	phalanx_1	PH12,PH13			9.6			9.5
NR-0725	215	2079	gazella	phalanx_1	PH12,PH13	dF		11.3			9.5
NR-0728	215	2079	gazella	phalanx_1	PH11	pF			10.3
NR-0810	208	2072	gazella	phalanx_1	PH12,PH13	dF		8.3			9.3
NR-0835	212	2049	gazella	phalanx_1	PH13			8.8
NR-0851	211	2037	gazella	phalanx_1	PH12,PH13			9.9			9.2
NR-0870	212	2062	gazella	phalanx_1	PH12,PH13	dF		8.9			9.3
NR-0872	212	2062	gazella	phalanx_1	PH12,PH13	dF		9.6			10.4
NR-0344	109	1173	gazella	phalanx_2	PH21,PH22,PH23			7.1	9.1		11.2
NR-0676	215	2067	gazella	phalanx_2	PH22,PH23	pUM		6.9			8
NR-0687	215	2067	gazella	phalanx_2	PH21,PH22,PH23		22.4	6.9	11.6		9.9
NR-0820	212	2049	gazella	phalanx_2	PH22,PH23	dF		7.5			10.4
NR-0822	212	2049	gazella	phalanx_2	PH21,PH22	dF		7.8
NR-0823	212	2049	gazella	phalanx_2	PH21,PH22			7.4			10.5
NR-0874	212	2062	gazella	phalanx_2	PH22,PH23	dF		7.6			9.9
NR-0178	117	1162	gazella	phalanx_3	P31							DLS=26.2; Ld=21.4
NR-0183	117	1162	gazella	phalanx_3	P31,P32							DLS=26.2; Ld=21.4
NR-0186	117	1162	gazella	phalanx_3	P31,P32							DLS=26.6; Ld=25.8
NR-0196	117	1162	gazella	phalanx_3	P31,P32							DLS=23.3; Ld=18.4
NR-0273	116	1152	gazella	phalanx_3	PH31					7.1
NR-0662	215	2067	gazella	phalanx_3	PH31,PH32					8.1
NR-0678	215	2067	gazella	phalanx_3	PH31,PH32		17.6	6.9
NR-0882	212	2062	gazella	phalanx_3	PH31,PH32		21.5		7.1
NR-0940	210	2038	gazella	phalanx_3	PH31,PH32				6.4
NR-1013	206	2056	gazella	phalanx_3	PH31,PH32	pF			6.8
NR-0205	117	1162	gazella	ulna	UL1,UL2							BPC=11.9
NR-0018	103	1082	gerbillus	humerus		dF	11.3
NR-0085	103	71101	lepus	calcaneus	CA1,CA2,CA4	pF	24.5			7.5
NR-0095	103	1057	lepus	calcaneus	CA1,CA2,CA4	pF	27			8.4
NR-0169	117	1162	lepus	calcaneus	CA1,CA2,CA3,CA4	pF	25.6
NR-0976	201	2014	lepus	calcaneus		pF	24.1
NR-0945	208	2066	lepus	metapodial	MP4	dF		3.6			3.2
NR-1001	213	2051	lepus	metatarsal		dF		4.6			3.7
NR-0240	117	1178	lepus	phalanx_1	PH11,PH12,PH13	pF	21.3	4.6	5.1
NR-0572	116	1152	lepus	phalanx_1	PH11,PH12,PH13	dF	29.8	3.6	5.7		2.8
NR-0849	211	2037	lepus	phalanx_1	PH12,PH13	dF		3.1			2.3
NR-1009	205	2077	lepus	phalanx_1	PH11,PH12	pF			3.4
NR-1069	109	1098	lepus	phalanx_1		dF		2.8	3.2		2.1
NR-1047	217	2069	lepus	tibia		pF			17.3
NR-0005a	109	1161	panthera	phalanx_2	PH21,PH22,PH23	pF	29		14
