## Supplementary material for "Faunal remains from the Upper Paleolithic site of Nahal Rahaf 2 in the southern Judean Desert, Israel": S3 skeletal element abundance

### Sheet: zone_counts_df
	Element	Zone	Description	Layer_2	Layer_3	Layer_4	Layer_5	Layer_6	Layer_7	Layer_8	All
1	Cranium	CR1	zygomatic	0	2	1	2	0	4	1	10
2	Cranium	CR2	occipital condyle	0	2	1	0	0	1	0	4
3	Cranium	CR3	horncore/antler	2	3	2	3	2	2	0	14
4	Cranium	CR4	pertosum	0	0	0	2	0	5	0	7
5	Mandible	DN2	diastema	0	1	0	1	1	8	0	11
6	Mandible	DN4	corpus	0	4	2	5	3	11	0	25
7	Mandible	DN6	ascending ramus	0	0	1	0	1	8	0	10
8	Mandible	DN7	condyle	0	0	1	5	1	6	0	13
9	Mandible	DN8	coronoid	0	0	0	2	0	3	0	5
10	Atlas	AT1	lateral	0	0	0	4	1	1	0	6
11	Atlas	AT3	medial	0	0	0	0	0	0	0	0
12	Axis	AX1	anterior	0	0	0	0	0	1	0	1
13	Axis	AX3	posterior	0	0	0	0	0	0	0	0
14	Cervical	CE1	corpus	0	1	0	1	0	5	0	7
15	Cervical	CE2	process	0	0	0	0	0	4	0	4
16	Thoracic	TH1	corpus	0	1	1	7	3	13	0	25
17	Thoracic	TH2	process	0	1	1	6	0	15	0	23
18	Lumbar	LU1	corpus	1	0	1	6	2	7	0	17
19	Lumbar	LU3	process	0	0	0	0	0	1	0	1
20	Rib	RI2	articulation	0	2	0	8	4	6	0	20
21	Rib	RI3	proximal shaft	2	2	0	3	3	15	0	25
22	Rib	RI4	distal shaft	0	2	0	2	2	13	0	19
23	Pelvis	IL1	liliac wing	0	0	0	0	0	1	0	1
24	Pelvis	IL2	iliac neck	1	1	0	1	0	1	0	4
25	Pelvis	IS1	Ischial neck	0	0	0	3	1	1	0	5
26	Pelvis	IS2	ischial wing	0	0	0	0	0	1	0	1
27	Pelvis	PU1	pubis	0	0	0	2	0	7	0	9
28	Pelvis	AC1	acetabulum	0	1	0	2	0	3	0	6
29	Scapula	SP1	distal	0	1	0	1	0	4	0	6
30	Scapula	SP2	neck	0	1	0	2	0	4	0	7
31	Scapula	SP4	mid-corpus	0	1	0	0	1	2	1	5
32	Scapula	SP5	proximal	0	0	0	0	0	1	0	1
33	Humerus	HU1	proximal	0	0	0	1	0	1	0	2
34	Humerus	HU2	proximal shaft	0	0	4	0	0	2	0	6
35	Humerus	HU3	midshaft	0	2	0	2	2	2	0	8
36	Humerus	HU4	distal shaft	1	1	0	7	3	9	2	23
37	Humerus	HU5	distal	0	0	0	2	2	7	1	12
38	Radius	RA1	proximal	1	1	1	4	0	7	0	14
39	Radius	RA2	proximal shaft	2	3	2	4	5	18	0	34
40	Radius	RA3	midshaft	1	3	1	1	2	13	0	21
41	Radius	RA4	distal shaft	0	1	1	0	0	6	0	8
42	Radius	RA5	distal	0	0	0	0	0	0	0	0
43	Ulna	UL1	head	0	1	0	0	1	3	0	5
44	Ulna	UL2	semilunar notch	0	1	0	1	2	5	0	9
45	Ulna	UL3	distal	0	0	0	0	0	0	0	0
46	Femur	FE1	proximal	0	0	0	4	3	5	0	12
47	Femur	FE3	proximal shaft	0	1	0	1	0	4	0	6
48	Femur	FE4	midshaft	6	0	0	3	5	13	0	27
49	Femur	FE5	distal shaft	0	0	0	7	5	14	0	26
50	Femur	FE6	distal	0	0	0	1	1	3	0	5
51	Tibia	TI1	proximal	0	1	1	1	0	1	0	4
52	Tibia	TI2	proximal shaft	0	3	2	10	7	12	0	34
53	Tibia	TI3	midshaft	1	3	2	10	12	14	1	43
54	Tibia	TI4	distal shaft	3	3	3	3	3	3	0	18
55	Tibia	TI5	distal	0	1	0	1	2	5	0	9
56	Patella	PA1		1	0	0	2	0	1	0	4
57	Astragalus	AS2	proximal	0	0	1	0	0	2	0	3
58	Astragalus	AS3	distal	0	0	0	0	0	0	0	0
59	Calcaneus	CA1	proximal	0	1	0	1	1	2	0	5
60	Calcaneus	CA2	tuber calcis	0	1	0	1	0	5	0	7
61	Calcaneus	CA4	distal	0	0	0	0	0	5	0	5
62	NC	NC3		0	0	0	0	0	0	0	0
63	Metapodial	MP1	proximal	2	4	4	10	6	14	0	40
64	Metapodial	MP2	proximal shaft	0	5	4	8	3	17	0	37
65	Metapodial	MP3	midshaft	0	4	0	0	0	6	0	10
66	Metapodial	MP4	distal shaft	3	2	1	1	0	7	0	14
67	Metapodial	MP6	distal	1	3	4	4	0	6	0	18
68	Phalanx 1	PH11	proximal	0	1	0	13	1	14	0	29
69	Phalanx 1	PH12	corpus	0	1	0	21	5	25	0	52
70	Phalanx 1	PH13	distal	0	1	0	13	6	25	0	45
71	Phalanx 2	PH21	proximal	0	1	0	5	3	10	0	19
72	Phalanx 2	PH22	corpus	0	1	0	7	2	13	0	23
73	Phalanx 2	PH23	distal	0	1	0	6	2	13	0	22
74	Phalanx 3	PH31	proximal	0	0	2	6	4	12	1	25
75	Phalanx 3	PH32	distal	0	0	2	6	4	10	0	22

### Sheet: mau_table_plot
Region	Layer_5	Layer7	Total
Head	16	20	19
Axis	21	10	9
Forelimb	21	30	25
Hindlimb	26	23	33
Feet	16	17	14

### Sheet: NISP_table
Taxon	Latin name	Common name	Layer 2	Layer 3	Layer 4	Layer 5	Layer 6	Layer 7	Layer 8	All
Ungulates	Capra cf. Capra ibex nubiana	Nubian ibex	9 (23%)	23 (28%)	21 (35%)	45 (18.7%)	23 (23.2%)	80 (17%)		201 (20.3%)
	Gazella cf. Gazella gazella	Mountain gazelle	2 (5%)	8 (9.7%)	8 (13.3%)	36 (15%)	15 (15.1%)	89 (19%)	1 (14%)	159 (16%)
	Antilopini gen. indet.	antelope		2 (2.4%)						2 (0.2%)
	Equus sp.	Equid		1 (1.2%)	1 (1.6%)	1 (0.4%)		5 (1%)		8 (0.8%)
	Dama cf. Dama mesopotamica	Fallow deer			1 (1.6%)			1 (0.2%)		2 (0.2%)
	Bos primigenius	Aurochs				1 (0.4%)		1 (0.2%)		2 (0.2%)
Carnivores	Canis cf. Canis lupus	Wolf/dog						1 (0.2%)		1 (0.1%)
	Panthera pardus	Leopard				2 (0.8%)				2 (0.2%)
Lagomorphs	Lepus capensis	Cape hare	2 (5%)		1 (1.6%)	6 (2.5%)	3 (3%)	9 (2%)	1 (14%)	22 (2.2%)
Rodents	Rodentia indet.	Rodents	6 (15%)	1 (1.2%)	2 (3.3%)	15 (6.2%)		19 (4%)		38 (3.8%)
Birds	Aves indet.	Birds				1 (0.4%)		2 (0.4%)		3 (0.3%)
	Passeriformes indet.	Songbirds				3 (1.2%)		5 (1%)		8 (0.8%)
	Columba livia	Rock dove		2 (2.4%)						2 (0.2%)
	Alectoris chukar	Chuckar partridge	1 (2.5%)		1 (1.6%)	2 (0.8%)				4 (0.4%)
	Anser sp.	Goose		1 (1.2%)						1 (0.1%)
	Crex crex	Corncrake	1 (2.5%)							1 (0.1%)
	Fulica cf. atra	Eurasian coot						1 (0.2%)		1 (0.1%)
	Gyps fulvus	Eurasian griffon						1 (0.2%)		1 (0.1%)
	Corvidae sp.	Crow/raven						1 (0.2%)		1 (0.1%)
Reptiles	Reptilia indet.	Reptiles		1 (1.2%)		1 (0.4%)				2 (0.2%)
	Agamidae sp.	Lizard						1 (0.2%)		1 (0.1%)
	Colubridae sp.	Colubrid snake						1 (0.2%)		1 (0.1%)
Size class	bovid 2/3	Gazelle/ibex-sized	18 (46%)	42 (51.2%)	25 (41.6%)	124 (51.6%)	58 (58.5%)	248 (53%)	5 (71.4%)	520 (52.7%)
	bovid 4	Hemione-sized		1 (1.2%)		3 (1.25%)				4 (0.4%)
Totals			39	82	60	240	99	465	7	987

### Sheet: NISP_element_bovid2
	Element	Layer_2	Layer_3	Layer_4	Layer_5	Layer_6	Layer_7	Layer_8	All
1	maxilla	1	4	8	20	7	20	0	60
2	rib	2	5	0	13	7	29	0	56
3	cranium	2	7	4	7	2	12	1	35
4	radius	2	5	2	9	6	25	0	49
5	vert_t	0	1	2	10	3	23	0	39
6	tibia	3	10	6	19	16	32	1	87
7	mandible	2	11	9	20	7	41	0	90
8	femur	6	1	1	13	11	33	0	65
9	humerus	1	2	4	11	5	20	2	45
10	astragalus	0	0	1	0	0	2	0	3
11	phalanx_1	1	5	3	23	7	40	0	79
12	metacarpal	1	5	3	7	3	18	0	37
13	metatarsal	3	3	3	9	5	8	0	31
14	metapodial	1	3	3	2	0	11	0	20
15	phalanx_2	0	6	2	8	3	20	0	39
16	patella	1	0	0	2	0	1	0	4
17	vert_l	1	0	1	6	2	9	0	19
18	scapula	0	1	0	3	1	10	1	16
19	pelvis	1	1	0	7	1	12	0	22
20	ulna	0	1	0	1	2	6	0	10
21	phalanx_3	1	0	2	6	4	16	1	30
22	axis	0	0	0	0	0	1	0	1
23	calcaneus	0	1	0	2	1	7	0	11
24	vert_c	0	1	0	1	0	9	0	11
25	carpal	1	5	3	8	5	26	0	48
26	atlas	0	0	0	4	1	1	0	6
27	tarsal	3	3	3	9	5	11	0	34
28	coracoid	0	0	0	1	0	0	0	1

### Sheet: mau_profiles
Region	Element	Layer_2	Layer_3	Layer_4	Layer_5	Layer_6	Layer_7	Layer_8	All	MAU				Element	Layer_5		Layer_7		total MAU				Layer_5	Layer7	Total
Head	Mandible	0	4	2	5	3	11	0	25	13				Mandible	5	3	11	6	13			Head	3	6	13
Head	Cranium	2	3	2	3	2	6	1	13	7				Cranium	3	2	6	3	7			Axis	4	3	6
Axial	Atlas	0	0	0	4	1	1	0	6	6				Atlas	4	4	1	1	6			Forelimb	4	9	17
Axial	Axis	0	0	0	0	0	1	0	1	1				Axis	0	0	1	1	1			Hindlimb	5	7	23
Axial	Cervical	0	1	0	1	0	5	0	7	2				Cervical	1	1	5	1	2			Feet	3	5	10
Axial	Thoracic	0	1	1	7	3	15	0	25	4				Thoracic	7	2	15	3	4				19	30	69
Axial	Lumbar	1	0	1	6	2	7	0	17	3				Lumbar	6	1	7	2	3
Axial	Rib	2	2	0	8	4	15	0	25	2				Rib	8	1	15	1	2			Region	Layer_5	Layer7	Total
Forelimb	Scapula	0	1	0	2	1	4	1	7	4				Scapula	2	1	4	2	4			Head	16	20	19
Forelimb	Humerus	1	2	4	7	3	9	2	23	12				Humerus	7	4	9	5	12			Axis	21	10	9
Forelimb	Radius	2	3	2	4	5	18	0	34	17				Radius	4	2	18	9	17			Forelimb	21	30	25
Forelimb	Ulna	0	1	0	1	2	5	0	9	5				Ulna	1	1	5	3	5			Hindlimb	26	23	33
Hindlimb	Pelvis	1	1	0	3	1	7	0	9	5				Pelvis	3	2	7	4	5			Feet	16	17	14
Hindlimb	Femur	6	1	0	7	5	14	0	27	14				Femur	7	4	14	7	14
Hindlimb	Patella	1	0	0	2	0	1	0	4	2				Patella	2	1	1	1	2
Hindlimb	Tibia	3	3	3	10	12	14	1	43	23				Tibia	10	5	14	7	23
Hindlimb	Astragalus	0	0	1	0	0	2	0	3	2				Astragalus	0	0	2	1	2
Hindlimb	Calcaneus	0	1	0	1	1	5	0	7	4				Calcaneus	1	1	5	3	4
Feet	Metapodial	3	5	4	10	6	17	0	40	10				Metapodial	10	3	17	5	10
Feet	Phalanx 1	0	1	0	21	6	25	0	52	7				Phalanx 1	21	3	25	4	7
Feet	Phalanx 2	0	1	0	7	3	13	0	23	3				Phalanx 2	7	1	13	2	3
Feet	Phalanx 3	0	0	2	6	4	12	1	25	4				Phalanx 3	6	1	12	2	4
		20	28	20	112	62	202	5	412	143					112				143

### Sheet: MNE_gazelle
	Element	Layer_2	Layer_3	Layer_4	Layer_5	Layer_6	Layer_7	Layer_8	All
1	Astragalus	0	0	0	0	0	2	0	2
2	Atlas	0	0	0	1	0	0	0	1
3	Axis	0	0	0	0	0	1	0	1
4	Calcaneus	0	0	0	0	0	0	0	0
5	Cervical	0	0	0	0	0	0	0	0
6	Cranium	0	1	2	2	2	2	0	8
7	Femur	0	0	0	0	1	2	0	3
8	Humerus	0	0	0	0	0	1	0	1
9	Lumbar	0	0	0	0	0	0	0	0
10	Mandible	0	0	0	0	0	2	0	2
11	Metapodial	1	1	1	1	2	2	0	6
12	NC	0	0	0	0	0	0	0	0
13	Patella	0	0	0	0	0	0	0	0
14	Pelvis	0	0	0	2	0	4	0	6
15	Phalanx 1	0	0	0	10	2	19	0	29
16	Phalanx 2	0	0	0	5	1	11	0	17
17	Phalanx 3	0	0	0	4	2	5	1	12
18	Radius	0	1	0	2	0	2	0	3
19	Rib	0	0	0	0	0	0	0	0
20	Scapula	0	0	0	0	0	2	0	2
21	Thoracic	0	0	0	0	0	1	0	1
22	Tibia	0	0	0	1	2	1	0	3
23	Ulna	0	0	0	0	1	2	0	3

### Sheet: MNE_capra
	Element	Layer_2	Layer_3	Layer_4	Layer_5	Layer_6	Layer_7	Layer_8	All
1	Astragalus	0	0	1	0	0	0	0	1
2	Atlas	0	0	0	0	0	0	0	0
3	Axis	0	0	0	0	0	0	0	0
4	Calcaneus	0	0	0	1	0	3	0	3
5	Cervical	0	0	0	0	0	0	0	0
6	Cranium	2	1	1	0	0	2	0	3
7	Femur	0	0	0	0	1	1	0	1
8	Humerus	0	0	0	1	1	1	0	3
9	Lumbar	0	0	0	0	0	0	0	0
10	Mandible	0	1	1	1	1	5	0	7
11	Metapodial	2	2	2	3	0	6	0	13
12	NC	0	0	0	0	0	0	0	0
13	Patella	0	0	0	0	0	0	0	0
14	Pelvis	0	0	0	0	0	1	0	1
15	Phalanx 1	0	0	0	10	5	5	0	20
16	Phalanx 2	0	1	0	2	2	2	0	5
17	Phalanx 3	0	0	2	2	2	5	0	11
18	Radius	1	0	1	0	0	1	0	3
19	Rib	0	0	0	0	0	0	0	0
20	Scapula	0	0	0	1	0	2	0	3
21	Thoracic	0	0	0	0	0	1	0	1
22	Tibia	0	3	0	0	2	2	0	5
23	Ulna	0	1	0	0	1	1	0	3

### Sheet: MNE
	Element	Layer_2	Layer_3	Layer_4	Layer_5	Layer_6	Layer_7	Layer_8	All
1	Astragalus	0	0	1	0	0	2	0	3
2	Atlas	0	0	0	4	1	1	0	6
3	Axis	0	0	0	0	0	1	0	1
4	Calcaneus	0	1	0	1	1	5	0	7
5	Cervical	0	1	0	1	0	5	0	7
6	Cranium	2	3	2	3	2	6	1	14
7	Femur	6	1	0	7	5	14	0	27
8	Humerus	1	2	4	7	3	9	2	23
9	Lumbar	1	0	1	6	2	7	0	17
10	Mandible	0	4	2	5	3	11	0	25
11	Metapodial	3	5	4	10	6	17	0	40
12	NC	0	0	0	0	0	0	0	0
13	Patella	1	0	0	2	0	1	0	4
14	Pelvis	1	1	0	3	1	7	0	9
15	Phalanx 1	0	1	0	21	6	25	0	52
16	Phalanx 2	0	1	0	7	3	13	0	23
17	Phalanx 3	0	0	2	6	4	12	1	25
18	Radius	2	3	2	4	5	18	0	34
19	Rib	2	2	0	8	4	15	0	25
20	Scapula	0	1	0	2	1	4	1	7
21	Thoracic	0	1	1	7	3	15	0	25
22	Tibia	3	3	3	10	12	14	1	43
23	Ulna	0	1	0	1	2	5	0	9
