## Supplementary material for "Faunal remains from the Upper Paleolithic site of Nahal Rahaf 2 in the southern Judean Desert, Israel": S4 comparanda (PAST .dat file)

:			-	-	-	-
			JD_NGV_SIN	TJ	MED	JV
Black	Dot	1	4	2	7	7
Black	Dot	2	6	5	7	6
Black	Dot	3	5	3	8	7
Black	Dot	4	4	3	5	8
Black	Dot	5	5	5	9	3
Black	Dot	6	5	3	9	3
Black	Dot	7	1		11
Black	Dot	8	4		8
Black	Dot	9	5		7
Black	Dot	10	3		5
Black	Dot	11	1		2
Black	Dot	12	4		9
Black	Dot	13	4		9
Black	Dot	14			10
Black	Dot	15			10
Black	Dot	16			8
